# Bivalent and Broad Chromatin Domains Regulate Pro-metastatic Drivers in Melanoma

**DOI:** 10.1101/721480

**Authors:** Christopher Terranova, Ming Tang, Mayinuer Maitituoheti, Ayush T. Raman, Jonathan Schulz, Samir B. Amin, Elias Orouji, Katarzyna Tomczak, Sharmistha Sarkar, Junna Oba, Caitlin Creasy, Chang-Jiun Wu, Dongyu Zhao, Kaifu Chen, Lauren E. Haydu, Wei-Lien Wang, Alexander J. Lazar, Scott E. Woodman, Chantale Bernatchez, Kunal Rai

## Abstract

Chromatin deregulation is an emerging hallmark of cancer. However, the extent of epigenetic aberrations during tumorigenesis and their relationship with genetic aberrations are poorly understood. Using ChIP-sequencing for enhancers (H3K27ac and H3K4me1), promoters (H3K4me3), active transcription (H3K79me2) and polycomb (H3K27me3) or heterochromatin (H3K9me3) repression we generated chromatin state profiles in metastatic melanoma using 46 tumor samples and cell lines. We identified a strong association of NRAS, but not BRAF mutations, with bivalent states harboring H3K4me3 and H3K27me3 marks. Importantly, the loss and gain of bivalent states occurred on important pro-metastasis regulators including master transcription factor drivers of mesenchymal phenotype including *ZEB1, TWIST1, SNAI1* and *CDH1*. Unexpectedly, a subset of these and additional pro-metastatic drivers (e.g. *POU3F2, SOX9* and *PDGFRA)* as well as melanocyte-specific master regulators (e.g. *MITF, ZEB2*, and *TFAP2A)* were regulated by exceptionally wide H3K4me3 domains that can span tens of thousands of kilobases suggesting roles of this new epigenetic element in melanoma metastasis. Overall, we find that BRAF, NRAS and WT melanomas may use bivalent states and broad H3K4me3 domains in a specific manner to regulate pro-metastatic drivers. We propose that specific epigenetic traits – such as bivalent and broad domains – get assimilated in the epigenome of pro-metastatic clones to drive evolution of cancer cells to metastasis.
