## Supplemental_Table4_BroadH3K4me3_MSigDB_Pathways for "Bivalent and Broad Chromatin Domains Regulate Pro-metastatic Drivers in Melanoma"

### Sheet: BRAF_Broad_H3K4me3
Overlap Results
Collection(s):	H
# overlaps shown:	1
# genesets in collections:	50
# genes in comparison (n):	27
# genes in universe (N):	45956
Gene Set Name	# Genes in Gene Set (K)	Description	# Genes in Overlap (k)	k/K	p-value	FDR q-value
HALLMARK_TNFA_SIGNALING_VIA_NFKB	200	Genes regulated by NF-kB in response to TNF [GeneID=7124].	4	0.02	5.65e-06	0.000282
Gene/Gene Set Overlap Matrix
Entrez Gene Id	Gene Symbol	Gene Description	HALLMARK_TNFA_SIGNALING_VIA_NFKB
10221	TRIB1	tribbles homolog 1 (Drosophila)	HALLMARK_TNFA_SIGNALING_VIA_NFKB
694	BTG1	B-cell translocation gene 1, anti-proliferative	HALLMARK_TNFA_SIGNALING_VIA_NFKB
4170	MCL1	myeloid cell leukemia sequence 1 (BCL2-related)	HALLMARK_TNFA_SIGNALING_VIA_NFKB
1846	DUSP4	dual specificity phosphatase 4	HALLMARK_TNFA_SIGNALING_VIA_NFKB
1946	EFNA5	ephrin-A5
4212	MEIS2	Meis homeobox 2
10253	SPRY2	sprouty homolog 2 (Drosophila)
11335	CBX3	chromobox homolog 3
3181	HNRNPA2B1	heterogeneous nuclear ribonucleoprotein A2/B1
84919	PPP1R15B	protein phosphatase 1, regulatory subunit 15B
8449	DHX16	DEAH (Asp-Glu-Ala-His) box polypeptide 16
4306	NR3C2	nuclear receptor subfamily 3, group C, member 2
1021	CDK6	cyclin-dependent kinase 6
5080	PAX6	paired box 6
100133037	RPL7P4	ribosomal protein L7 pseudogene 4
11270	NRM	nurim (nuclear envelope membrane protein)
359948	IRF2BP2	interferon regulatory factor 2 binding protein 2
378938	MALAT1	metastasis associated lung adenocarcinoma transcript 1 (non-protein coding)
5079	PAX5	paired box 5
53335	BCL11A	B-cell CLL/lymphoma 11A (zinc finger protein)
55182	RNF220	ring finger protein 220
5954	RCN1	reticulocalbin 1, EF-hand calcium binding domain
7020	TFAP2A	transcription factor AP-2 alpha (activating enhancer binding protein 2 alpha)
7026	NR2F2	nuclear receptor subfamily 2, group F, member 2
84629	TNRC18	trinucleotide repeat containing 18
9658	ZNF516	zinc finger protein 516
9839	ZEB2	zinc finger E-box binding homeobox 2

### Sheet: RAS_Broad_H3K4me3
Overlap Results
Collection(s):	H
# overlaps shown:	16
# genesets in collections:	50
# genes in comparison (n):	317
# genes in universe (N):	45956
Gene Set Name	# Genes in Gene Set (K)	Description	# Genes in Overlap (k)	k/K	p-value	FDR q-value
HALLMARK_TNFA_SIGNALING_VIA_NFKB	200	Genes regulated by NF-kB in response to TNF [GeneID=7124].	13	0.065	1.75e-09	8.73e-08
HALLMARK_WNT_BETA_CATENIN_SIGNALING	42	Genes up-regulated by activation of WNT signaling through accumulation of beta catenin CTNNB1 [GeneID=1499].	5	0.119	1.04e-05	0.000261
HALLMARK_GLYCOLYSIS	200	Genes encoding proteins involved in glycolysis and gluconeogenesis.	8	0.04	8.23e-05	0.00137
HALLMARK_HEDGEHOG_SIGNALING	36	Genes up-regulated by activation of hedgehog signaling.	4	0.1111	0.00011	0.00137
HALLMARK_UV_RESPONSE_DN	144	Genes down-regulated in response to ultraviolet (UV) radiation.	6	0.0417	0.000516	0.00516
HALLMARK_APOPTOSIS	161	Genes mediating programmed cell death (apoptosis) by activation of caspases.	6	0.0373	0.000925	0.00771
HALLMARK_ADIPOGENESIS	200	Genes up-regulated during adipocyte differentiation (adipogenesis).	6	0.03	0.00277	0.0116
HALLMARK_ESTROGEN_RESPONSE_EARLY	200	Genes defining early response to estrogen.	6	0.03	0.00277	0.0116
HALLMARK_HYPOXIA	200	Genes up-regulated in response to low oxygen levels (hypoxia).	6	0.03	0.00277	0.0116
HALLMARK_IL2_STAT5_SIGNALING	200	Genes up-regulated by STAT5 in response to IL2 stimulation.	6	0.03	0.00277	0.0116
HALLMARK_KRAS_SIGNALING_UP	200	Genes up-regulated by KRAS activation.	6	0.03	0.00277	0.0116
HALLMARK_MYOGENESIS	200	Genes involved in development of skeletal muscle (myogenesis).	6	0.03	0.00277	0.0116
HALLMARK_TGF_BETA_SIGNALING	54	Genes up-regulated in response to TGFB1 [GeneID=7040].	3	0.0556	0.00622	0.0239
HALLMARK_APICAL_JUNCTION	200	Genes encoding components of apical junction complex.	5	0.025	0.0129	0.043
HALLMARK_MYC_TARGETS_V1	200	A subgroup of genes regulated by MYC - version 1 (v1).	5	0.025	0.0129	0.043
HALLMARK_CHOLESTEROL_HOMEOSTASIS	74	Genes involved in cholesterol homeostasis.	3	0.0405	0.0147	0.0459
Gene/Gene Set Overlap Matrix
Entrez Gene Id	Gene Symbol	Gene Description	HALLMARK_TNFA_SIGNALING_VIA_NFKB	HALLMARK_WNT_BETA_CATENIN_SIGNALING	HALLMARK_GLYCOLYSIS	HALLMARK_HEDGEHOG_SIGNALING	HALLMARK_UV_RESPONSE_DN	HALLMARK_APOPTOSIS	HALLMARK_ADIPOGENESIS	HALLMARK_ESTROGEN_RESPONSE_EARLY	HALLMARK_HYPOXIA	HALLMARK_IL2_STAT5_SIGNALING	HALLMARK_KRAS_SIGNALING_UP	HALLMARK_MYOGENESIS	HALLMARK_TGF_BETA_SIGNALING	HALLMARK_APICAL_JUNCTION	HALLMARK_MYC_TARGETS_V1	HALLMARK_CHOLESTEROL_HOMEOSTASIS
4609	MYC	v-myc myelocytomatosis viral oncogene homolog (avian)	HALLMARK_TNFA_SIGNALING_VIA_NFKB	HALLMARK_WNT_BETA_CATENIN_SIGNALING			HALLMARK_UV_RESPONSE_DN			HALLMARK_ESTROGEN_RESPONSE_EARLY		HALLMARK_IL2_STAT5_SIGNALING					HALLMARK_MYC_TARGETS_V1
8553	BHLHE40	basic helix-loop-helix family, member e40	HALLMARK_TNFA_SIGNALING_VIA_NFKB				HALLMARK_UV_RESPONSE_DN			HALLMARK_ESTROGEN_RESPONSE_EARLY	HALLMARK_HYPOXIA	HALLMARK_IL2_STAT5_SIGNALING		HALLMARK_MYOGENESIS
595	CCND1	cyclin D1	HALLMARK_TNFA_SIGNALING_VIA_NFKB					HALLMARK_APOPTOSIS		HALLMARK_ESTROGEN_RESPONSE_EARLY
4170	MCL1	myeloid cell leukemia sequence 1 (BCL2-related)	HALLMARK_TNFA_SIGNALING_VIA_NFKB					HALLMARK_APOPTOSIS
5209	PFKFB3	6-phosphofructo-2-kinase/fructose-2,6-biphosphatase 3	HALLMARK_TNFA_SIGNALING_VIA_NFKB						HALLMARK_ADIPOGENESIS		HALLMARK_HYPOXIA
604	BCL6	B-cell CLL/lymphoma 6	HALLMARK_TNFA_SIGNALING_VIA_NFKB						HALLMARK_ADIPOGENESIS
1316	KLF6	Kruppel-like factor 6	HALLMARK_TNFA_SIGNALING_VIA_NFKB								HALLMARK_HYPOXIA	HALLMARK_IL2_STAT5_SIGNALING
2355	FOSL2	FOS-like antigen 2	HALLMARK_TNFA_SIGNALING_VIA_NFKB								HALLMARK_HYPOXIA
7050	TGIF1	TGFB-induced factor homeobox 1	HALLMARK_TNFA_SIGNALING_VIA_NFKB												HALLMARK_TGF_BETA_SIGNALING
10769	PLK2	polo-like kinase 2	HALLMARK_TNFA_SIGNALING_VIA_NFKB
1846	DUSP4	dual specificity phosphatase 4	HALLMARK_TNFA_SIGNALING_VIA_NFKB
8013	NR4A3	nuclear receptor subfamily 4, group A, member 3	HALLMARK_TNFA_SIGNALING_VIA_NFKB
9592	IER2	immediate early response 2	HALLMARK_TNFA_SIGNALING_VIA_NFKB
51176	LEF1	lymphoid enhancer-binding factor 1		HALLMARK_WNT_BETA_CATENIN_SIGNALING				HALLMARK_APOPTOSIS
4855	NOTCH4	notch 4		HALLMARK_WNT_BETA_CATENIN_SIGNALING
8325	FZD8	frizzled family receptor 8		HALLMARK_WNT_BETA_CATENIN_SIGNALING
81029	WNT5B	wingless-type MMTV integration site family, member 5B		HALLMARK_WNT_BETA_CATENIN_SIGNALING
8614	STC2	stanniocalcin 2			HALLMARK_GLYCOLYSIS					HALLMARK_ESTROGEN_RESPONSE_EARLY	HALLMARK_HYPOXIA			HALLMARK_MYOGENESIS
1944	EFNA3	ephrin-A3			HALLMARK_GLYCOLYSIS						HALLMARK_HYPOXIA
6662	SOX9	SRY (sex determining region Y)-box 9			HALLMARK_GLYCOLYSIS								HALLMARK_KRAS_SIGNALING_UP
8912	CACNA1H	calcium channel, voltage-dependent, T type, alpha 1H subunit			HALLMARK_GLYCOLYSIS									HALLMARK_MYOGENESIS
5834	PYGB	phosphorylase, glycogen; brain			HALLMARK_GLYCOLYSIS
6676	SPAG4	sperm associated antigen 4			HALLMARK_GLYCOLYSIS
8704	B4GALT2	UDP-Gal:betaGlcNAc beta 1,4- galactosyltransferase, polypeptide 2			HALLMARK_GLYCOLYSIS
9123	SLC16A3	solute carrier family 16, member 3 (monocarboxylic acid transporter 4)			HALLMARK_GLYCOLYSIS
1021	CDK6	cyclin-dependent kinase 6				HALLMARK_HEDGEHOG_SIGNALING
1400	CRMP1	collapsin response mediator protein 1				HALLMARK_HEDGEHOG_SIGNALING
8828	NRP2	neuropilin 2				HALLMARK_HEDGEHOG_SIGNALING
9289	GPR56	G protein-coupled receptor 56				HALLMARK_HEDGEHOG_SIGNALING
4092	SMAD7	SMAD family member 7					HALLMARK_UV_RESPONSE_DN	HALLMARK_APOPTOSIS							HALLMARK_TGF_BETA_SIGNALING
3480	IGF1R	insulin-like growth factor 1 receptor					HALLMARK_UV_RESPONSE_DN			HALLMARK_ESTROGEN_RESPONSE_EARLY		HALLMARK_IL2_STAT5_SIGNALING
23266	LPHN2	latrophilin 2					HALLMARK_UV_RESPONSE_DN
861	RUNX1	runt-related transcription factor 1					HALLMARK_UV_RESPONSE_DN
10018	BCL2L11	BCL2-like 11 (apoptosis facilitator)						HALLMARK_APOPTOSIS
10628	TXNIP	thioredoxin interacting protein						HALLMARK_APOPTOSIS
8082	SSPN	sarcospan (Kras oncogene-associated gene)							HALLMARK_ADIPOGENESIS					HALLMARK_MYOGENESIS
415116	PIM3	pim-3 oncogene							HALLMARK_ADIPOGENESIS
84919	PPP1R15B	protein phosphatase 1, regulatory subunit 15B							HALLMARK_ADIPOGENESIS
977	CD151	CD151 molecule (Raph blood group)							HALLMARK_ADIPOGENESIS
2296	FOXC1	forkhead box C1								HALLMARK_ESTROGEN_RESPONSE_EARLY
177	AGER	advanced glycosylation end product-specific receptor										HALLMARK_IL2_STAT5_SIGNALING
64332	NFKBIZ	nuclear factor of kappa light polypeptide gene enhancer in B-cells inhibitor, zeta										HALLMARK_IL2_STAT5_SIGNALING
1848	DUSP6	dual specificity phosphatase 6											HALLMARK_KRAS_SIGNALING_UP
10253	SPRY2	sprouty homolog 2 (Drosophila)											HALLMARK_KRAS_SIGNALING_UP
28951	TRIB2	tribbles homolog 2 (Drosophila)											HALLMARK_KRAS_SIGNALING_UP
3237	HOXD11	homeobox D11											HALLMARK_KRAS_SIGNALING_UP
57332	CBX8	chromobox homolog 8											HALLMARK_KRAS_SIGNALING_UP
2224	FDPS	farnesyl diphosphate synthase												HALLMARK_MYOGENESIS				HALLMARK_CHOLESTEROL_HOMEOSTASIS
2049	EPHB3	EPH receptor B3												HALLMARK_MYOGENESIS
9241	NOG	noggin													HALLMARK_TGF_BETA_SIGNALING
71	ACTG1	actin, gamma 1														HALLMARK_APICAL_JUNCTION		HALLMARK_CHOLESTEROL_HOMEOSTASIS
54509	RHOF	ras homolog gene family, member F (in filopodia)														HALLMARK_APICAL_JUNCTION
5089	PBX2	pre-B-cell leukemia homeobox 2														HALLMARK_APICAL_JUNCTION
60	ACTB	actin, beta														HALLMARK_APICAL_JUNCTION
7106	TSPAN4	tetraspanin 4														HALLMARK_APICAL_JUNCTION
9184	BUB3	budding uninhibited by benzimidazoles 3 homolog (yeast)															HALLMARK_MYC_TARGETS_V1
11335	CBX3	chromobox homolog 3															HALLMARK_MYC_TARGETS_V1
3068	HDGF	hepatoma-derived growth factor															HALLMARK_MYC_TARGETS_V1
3181	HNRNPA2B1	heterogeneous nuclear ribonucleoprotein A2/B1															HALLMARK_MYC_TARGETS_V1
132864	CPEB2	cytoplasmic polyadenylation element binding protein 2																HALLMARK_CHOLESTEROL_HOMEOSTASIS
6474	SHOX2	short stature homeobox 2
1482	NKX2-5	NK2 homeobox 5
4245	MGAT1	mannosyl (alpha-1,3-)-glycoprotein beta-1,2-N-acetylglucosaminyltransferase
1946	EFNA5	ephrin-A5
2050	EPHB4	EPH receptor B4
3195	TLX1	T-cell leukemia homeobox 1
3785	KCNQ2	potassium voltage-gated channel, KQT-like subfamily, member 2
5077	PAX3	paired box 3
2571	GAD1	glutamate decarboxylase 1 (brain, 67kDa)
2672	GFI1	growth factor independent 1 transcription repressor
54760	PCSK4	proprotein convertase subtilisin/kexin type 4
1311	COMP	cartilage oligomeric matrix protein
10411	RAPGEF3	Rap guanine nucleotide exchange factor (GEF) 3
2778	GNAS	GNAS complex locus
3108	HLA-DMA	major histocompatibility complex, class II, DM alpha
4296	MAP3K11	mitogen-activated protein kinase kinase kinase 11
57799	RAB40C	RAB40C, member RAS oncogene family
2067	ERCC1	excision repair cross-complementing rodent repair deficiency, complementation group 1 (includes overlapping antisense sequence)
2521	FUS	fused in sarcoma
8178	ELL	elongation factor RNA polymerase II
9541	CIR1	corepressor interacting with RBPJ, 1
513	ATP5D	ATP synthase, H+ transporting, mitochondrial F1 complex, delta subunit
533	ATP6V0B	ATPase, H+ transporting, lysosomal 21kDa, V0 subunit b
4306	NR3C2	nuclear receptor subfamily 3, group C, member 2
5080	PAX6	paired box 6
100033413	SNORD116-1	small nucleolar RNA, C/D box 116-1
100033415	SNORD116-3	small nucleolar RNA, C/D box 116-3
100033417	SNORD116-5	small nucleolar RNA, C/D box 116-5
100033418	SNORD116-6	small nucleolar RNA, C/D box 116-6
100033420	SNORD116-8	small nucleolar RNA, C/D box 116-8
100124700	HOTAIR	HOX transcript antisense RNA (non-protein coding)
100316904	SAP25	Sin3A-associated protein, 25kDa
10194	TSHZ1	teashirt zinc finger homeobox 1
10297	APC2	adenomatosis polyposis coli 2
10469	TIMM44	translocase of inner mitochondrial membrane 44 homolog (yeast)
10520	ZNF211	zinc finger protein 211
10554	AGPAT1	1-acylglycerol-3-phosphate O-acyltransferase 1 (lysophosphatidic acid acyltransferase, alpha)
10555	AGPAT2	1-acylglycerol-3-phosphate O-acyltransferase 2 (lysophosphatidic acid acyltransferase, beta)
10633	RASL10A	RAS-like, family 10, member A
10634	GAS2L1	growth arrest-specific 2 like 1
10660	LBX1	ladybird homeobox 1
10763	NES	nestin
10766	TOB2	transducer of ERBB2, 2
10782	ZNF274	zinc finger protein 274
10793	ZNF273	zinc finger protein 273
10848	PPP1R13L	protein phosphatase 1, regulatory subunit 13 like
10849	CD3EAP	CD3e molecule, epsilon associated protein
10922	FASTK	Fas-activated serine/threonine kinase
1153	CIRBP	cold inducible RNA binding protein
116113	FOXP4	forkhead box P4
116988	AGAP3	ArfGAP with GTPase domain, ankyrin repeat and PH domain 3
117166	WFIKKN1	WAP, follistatin/kazal, immunoglobulin, kunitz and netrin domain containing 1
124842	TMEM132E	transmembrane protein 132E
128408	BHLHE23	basic helix-loop-helix family, member e23
128826	C20orf166	chromosome 20 open reading frame 166
148223	C19orf25	chromosome 19 open reading frame 25
149499	LRRC71	leucine rich repeat containing 71
149775	GNAS-AS1	GNAS antisense RNA 1 (non-protein coding)
151278	CCDC140	coiled-coil domain containing 140
151449	GDF7	growth differentiation factor 7
159296	NKX2-3	NK2 homeobox 3
161882	ZFPM1	zinc finger protein, multitype 1
170463	SSBP4	single stranded DNA binding protein 4
1745	DLX1	distal-less homeobox 1
1746	DLX2	distal-less homeobox 2
1749	DLX5	distal-less homeobox 5
1802	DPH2	DPH2 homolog (S. cerevisiae)
1820	ARID3A	AT rich interactive domain 3A (BRIGHT-like)
1879	EBF1	early B-cell factor 1
1943	EFNA2	ephrin-A2
200539	ANKRD23	ankyrin repeat domain 23
2128	EVX1	even-skipped homeobox 1
2195	FAT1	FAT tumor suppressor homolog 1 (Drosophila)
220064	ORAOV1	oral cancer overexpressed 1
22827	PUF60	poly-U binding splicing factor 60KDa
22838	RNF44	ring finger protein 44
23067	SETD1B	SET domain containing 1B
23199	KIAA0182	KIAA0182
23314	SATB2	SATB homeobox 2
23513	SCRIB	scribbled homolog (Drosophila)
23532	PRAME	preferentially expressed antigen in melanoma
23623	RUSC1	RUN and SH3 domain containing 1
246777	SPESP1	sperm equatorial segment protein 1
2494	NR5A2	nuclear receptor subfamily 5, group A, member 2
253970	SFTA3	surfactant associated 3
254042	METAP1D	methionyl aminopeptidase type 1D (mitochondrial)
254173	TTLL10	tubulin tyrosine ligase-like family, member 10
255057	C19orf26	chromosome 19 open reading frame 26
2563	GABRD	gamma-aminobutyric acid (GABA) A receptor, delta
25794	FSCN2	fascin homolog 2, actin-bundling protein, retinal (Strongylocentrotus purpuratus)
25837	RAB26	RAB26, member RAS oncogene family
26153	KIF26A	kinesin family member 26A
26261	FBXO24	F-box protein 24
26574	AATF	apoptosis antagonizing transcription factor
26788	SNORD60	small nucleolar RNA, C/D box 60
2762	GMDS	GDP-mannose 4,6-dehydratase
283078	MKX	mohawk homeobox
283229	EFCAB4A	EF-hand calcium binding domain 4A
283932	FBXL19-AS1	FBXL19 antisense RNA 1 (non-protein coding)
284207	METRNL	meteorin, glial cell differentiation regulator-like
284252	KCTD1	potassium channel tetramerisation domain containing 1
284273	ZADH2	zinc binding alcohol dehydrogenase domain containing 2
284618	RUSC1-AS1	RUSC1 antisense RNA 1 (non-protein coding)
285987	DLX6-AS1	DLX6 antisense RNA 1 (non-protein coding)
2902	GRIN1	glutamate receptor, ionotropic, N-methyl D-aspartate 1
29035	C16orf72	chromosome 16 open reading frame 72
29882	ANAPC2	anaphase promoting complex subunit 2
30012	TLX3	T-cell leukemia homeobox 3
30812	SOX8	SRY (sex determining region Y)-box 8
3167	HMX2	H6 family homeobox 2
317761	C14orf39	chromosome 14 open reading frame 39
3196	TLX2	T-cell leukemia homeobox 2
3200	HOXA3	homeobox A3
3201	HOXA4	homeobox A4
3202	HOXA5	homeobox A5
3203	HOXA6	homeobox A6
3204	HOXA7	homeobox A7
3228	HOXC12	homeobox C12
3236	HOXD10	homeobox D10
3238	HOXD12	homeobox D12
340260	UNCX	UNC homeobox
340784	HMX3	H6 family homeobox 3
342184	FMN1	formin 1
348327	ZNF530	zinc finger protein 530
359948	IRF2BP2	interferon regulatory factor 2 binding protein 2
3707	ITPKB	inositol-trisphosphate 3-kinase B
375033	PEAR1	platelet endothelial aggregation receptor 1
378938	MALAT1	metastasis associated lung adenocarcinoma transcript 1 (non-protein coding)
388327	C17orf100	chromosome 17 open reading frame 100
389692	MAFA	v-maf musculoaponeurotic fibrosarcoma oncogene homolog A (avian)
389816	LRRC26	leucine rich repeat containing 26
392617	ELFN1	extracellular leucine-rich repeat and fibronectin type III domain containing 1
3975	LHX1	LIM homeobox 1
399909	PCNXL3	pecanex-like 3 (Drosophila)
400591	C17orf102	chromosome 17 open reading frame 102
4010	LMX1B	LIM homeobox transcription factor 1, beta
4034	LRCH4	leucine-rich repeats and calponin homology (CH) domain containing 4
404217	CTXN1	cortexin 1
407010	MIR23A	microRNA 23a
407013	MIR24-2	microRNA 24-2
4215	MAP3K3	mitogen-activated protein kinase kinase kinase 3
4302	MLLT6	myeloid/lymphoid or mixed-lineage leukemia (trithorax homolog, Drosophila); translocated to, 6
4883	NPR3	natriuretic peptide receptor C/guanylate cyclase C (atrionatriuretic peptide receptor C)
4884	NPTX1	neuronal pentraxin I
4990	SIX6	SIX homeobox 6
5076	PAX2	paired box 2
5083	PAX9	paired box 9
51003	MED31	mediator complex subunit 31
51162	EGFL7	EGF-like-domain, multiple 7
51239	ANKRD39	ankyrin repeat domain 39
51299	NRN1	neuritin 1
51319	RSRC1	arginine/serine-rich coiled-coil 1
51352	WT1-AS	WT1 antisense RNA (non-protein coding)
51477	ISYNA1	inositol-3-phosphate synthase 1
5156	PDGFRA	platelet-derived growth factor receptor, alpha polypeptide
5259	PHKBP2	phosphorylase kinase, beta pseudogene 2
5307	PITX1	paired-like homeodomain 1
53335	BCL11A	B-cell CLL/lymphoma 11A (zinc finger protein)
54345	SOX18	SRY (sex determining region Y)-box 18
5441	POLR2L	polymerase (RNA) II (DNA directed) polypeptide L, 7.6kDa
5453	POU3F1	POU class 3 homeobox 1
5454	POU3F2	POU class 3 homeobox 2
5455	POU3F3	POU class 3 homeobox 3
54583	EGLN1	egl nine homolog 1 (C. elegans)
54620	FBXL19	F-box and leucine-rich repeat protein 19
54825	CDHR2	cadherin-related family member 2
54910	SEMA4C	sema domain, immunoglobulin domain (Ig), transmembrane domain (TM) and short cytoplasmic domain, (semaphorin) 4C
55009	C19orf24	chromosome 19 open reading frame 24
55079	FEZF2	FEZ family zinc finger 2
55083	KIF26B	kinesin family member 26B
5546	PRCC	papillary renal cell carcinoma (translocation-associated)
55652	SLC48A1	solute carrier family 48 (heme transporter), member 1
5609	MAP2K7	mitogen-activated protein kinase kinase 7
56996	SLC12A9	solute carrier family 12 (potassium/chloride transporters), member 9
57010	CABP4	calcium binding protein 4
57473	ZNF512B	zinc finger protein 512B
57507	ZNF608	zinc finger protein 608
57556	SEMA6A	sema domain, transmembrane domain (TM), and cytoplasmic domain, (semaphorin) 6A
5757	PTMA	prothymosin, alpha
57593	EBF4	early B-cell factor 4
57611	ISLR2	immunoglobulin superfamily containing leucine-rich repeat 2
57688	ZSWIM6	zinc finger, SWIM-type containing 6
58499	ZNF462	zinc finger protein 462
59285	CACNG6	calcium channel, voltage-dependent, gamma subunit 6
59344	ALOXE3	arachidonate lipoxygenase 3
5954	RCN1	reticulocalbin 1, EF-hand calcium binding domain
5992	RFX4	regulatory factor X, 4 (influences HLA class II expression)
6046	BRD2	bromodomain containing 2
6048	RNF5	ring finger protein 5
60529	ALX4	ALX homeobox 4
6209	RPS15	ribosomal protein S15
6294	SAFB	scaffold attachment factor B
63940	GPSM3	G-protein signaling modulator 3
64427	TTC31	tetratricopeptide repeat domain 31
64788	LMF1	lipase maturation factor 1
64847	SPATA20	spermatogenesis associated 20
6499	SKIV2L	superkiller viralicidic activity 2-like (S. cerevisiae)
6522	SLC4A2	solute carrier family 4, anion exchanger, member 2 (erythrocyte membrane protein band 3-like 1)
6618	SNAPC2	small nuclear RNA activating complex, polypeptide 2, 45kDa
6659	SOX4	SRY (sex determining region Y)-box 4
668	FOXL2	forkhead box L2
6919	TCEA2	transcription elongation factor A (SII), 2
6926	TBX3	T-box 3
7020	TFAP2A	transcription factor AP-2 alpha (activating enhancer binding protein 2 alpha)
7026	NR2F2	nuclear receptor subfamily 2, group F, member 2
7080	NKX2-1	NK2 homeobox 1
720	C4A	complement component 4A (Rodgers blood group)
7481	WNT11	wingless-type MMTV integration site family, member 11
7490	WT1	Wilms tumor 1
7545	ZIC1	Zic family member 1
7546	ZIC2	Zic family member 2
7693	ZNF134	zinc finger protein 134
775	CACNA1C	calcium channel, voltage-dependent, L type, alpha 1C subunit
79230	ZNF557	zinc finger protein 557
79365	BHLHE41	basic helix-loop-helix family, member e41
79590	MRPL24	mitochondrial ribosomal protein L24
80139	ZNF703	zinc finger protein 703
80194	TMEM134	transmembrane protein 134
80307	FER1L4	fer-1-like 4 (C. elegans) pseudogene
80320	SP6	Sp6 transcription factor
80774	LIMD2	LIM domain containing 2
80864	EGFL8	EGF-like-domain, multiple 8
8125	ANP32A	acidic (leucine-rich) nuclear phosphoprotein 32 family, member A
81603	TRIM8	tripartite motif containing 8
81786	TRIM7	tripartite motif containing 7
83590	TMUB1	transmembrane and ubiquitin-like domain containing 1
83595	SOX7	SRY (sex determining region Y)-box 7
84107	ZIC4	Zic family member 4
84206	MEX3B	mex-3 homolog B (C. elegans)
84231	TRAF7	TNF receptor-associated factor 7
84326	C16orf13	chromosome 16 open reading frame 13
84331	FAM195A	family with sequence similarity 195, member A
84449	ZNF333	zinc finger protein 333
84627	ZNF469	zinc finger protein 469
84629	TNRC18	trinucleotide repeat containing 18
84634	KISS1R	KISS1 receptor
84667	HES7	hairy and enhancer of split 7 (Drosophila)
84759	PCGF1	polycomb group ring finger 1
84817	TXNDC17	thioredoxin domain containing 17
84939	MUM1	melanoma associated antigen (mutated) 1
85416	ZIC5	Zic family member 5
85474	LBX2	ladybird homeobox 2
8677	STX10	syntaxin 10
869	CBLN1	cerebellin 1 precursor
8859	STK19	serine/threonine kinase 19
8904	CPNE1	copine I
8913	CACNA1G	calcium channel, voltage-dependent, T type, alpha 1G subunit
90007	MIDN	midnolin
90507	SCRN2	secernin 2
92335	STRADA	STE20-related kinase adaptor alpha
9480	ONECUT2	one cut homeobox 2
9658	ZNF516	zinc finger protein 516
9667	SAFB2	scaffold attachment factor B2
9670	IPO13	importin 13
9819	TSC22D2	TSC22 domain family, member 2
9839	ZEB2	zinc finger E-box binding homeobox 2
9851	KIAA0753	KIAA0753

### Sheet: WT_Broad_H3K4me3
Overlap Results
Collection(s):	H
# overlaps shown:	2
# genesets in collections:	50
# genes in comparison (n):	13
# genes in universe (N):	45956
Gene Set Name	# Genes in Gene Set (K)	Description	# Genes in Overlap (k)	k/K	p-value	FDR q-value
HALLMARK_INTERFERON_GAMMA_RESPONSE	200	Genes up-regulated in response to IFNG [GeneID=3458].	2	0.01	0.00142	0.0356
HALLMARK_TNFA_SIGNALING_VIA_NFKB	200	Genes regulated by NF-kB in response to TNF [GeneID=7124].	2	0.01	0.00142	0.0356
Gene/Gene Set Overlap Matrix
Entrez Gene Id	Gene Symbol	Gene Description	HALLMARK_INTERFERON_GAMMA_RESPONSE	HALLMARK_TNFA_SIGNALING_VIA_NFKB
694	BTG1	B-cell translocation gene 1, anti-proliferative	HALLMARK_INTERFERON_GAMMA_RESPONSE	HALLMARK_TNFA_SIGNALING_VIA_NFKB
567	B2M	beta-2-microglobulin	HALLMARK_INTERFERON_GAMMA_RESPONSE
4170	MCL1	myeloid cell leukemia sequence 1 (BCL2-related)		HALLMARK_TNFA_SIGNALING_VIA_NFKB
4212	MEIS2	Meis homeobox 2
197135	PATL2	protein associated with topoisomerase II homolog 2 (yeast)
26574	AATF	apoptosis antagonizing transcription factor
342184	FMN1	formin 1
378938	MALAT1	metastasis associated lung adenocarcinoma transcript 1 (non-protein coding)
3975	LHX1	LIM homeobox 1
5629	PROX1	prospero homeobox 1
7545	ZIC1	Zic family member 1
7637	ZNF84	zinc finger protein 84
84107	ZIC4	Zic family member 4
