## Supplemental_Table5_BivalentLoss_to_BroadH3K4me3_MSigDB_Pathways for "Bivalent and Broad Chromatin Domains Regulate Pro-metastatic Drivers in Melanoma"

### Sheet: Sheet1
Overlap Results
Collection(s):	H
# overlaps shown:	4
# genesets in collections:	50
# genes in comparison (n):	72
# genes in universe (N):	45956
Gene Set Name	# Genes in Gene Set (K)	Description	# Genes in Overlap (k)	k/K	p-value	FDR q-value
HALLMARK_UV_RESPONSE_UP	158	Genes up-regulated in response to ultraviolet (UV) radiation.	3	0.019	0.002	0.0485
HALLMARK_ESTROGEN_RESPONSE_EARLY	200	Genes defining early response to estrogen.	3	0.015	0.00388	0.0485
HALLMARK_GLYCOLYSIS	200	Genes encoding proteins involved in glycolysis and gluconeogenesis.	3	0.015	0.00388	0.0485
HALLMARK_KRAS_SIGNALING_UP	200	Genes up-regulated by KRAS activation.	3	0.015	0.00388	0.0485
Gene/Gene Set Overlap Matrix
Entrez Gene Id	Gene Symbol	Gene Description	HALLMARK_UV_RESPONSE_UP	HALLMARK_ESTROGEN_RESPONSE_EARLY	HALLMARK_GLYCOLYSIS	HALLMARK_KRAS_SIGNALING_UP
6474	SHOX2	short stature homeobox 2	HALLMARK_UV_RESPONSE_UP
10018	BCL2L11	BCL2-like 11 (apoptosis facilitator)	HALLMARK_UV_RESPONSE_UP
1482	NKX2-5	NK2 homeobox 5	HALLMARK_UV_RESPONSE_UP
8614	STC2	stanniocalcin 2		HALLMARK_ESTROGEN_RESPONSE_EARLY	HALLMARK_GLYCOLYSIS
2296	FOXC1	forkhead box C1		HALLMARK_ESTROGEN_RESPONSE_EARLY
3480	IGF1R	insulin-like growth factor 1 receptor		HALLMARK_ESTROGEN_RESPONSE_EARLY
6662	SOX9	SRY (sex determining region Y)-box 9			HALLMARK_GLYCOLYSIS	HALLMARK_KRAS_SIGNALING_UP
1944	EFNA3	ephrin-A3			HALLMARK_GLYCOLYSIS
3237	HOXD11	homeobox D11				HALLMARK_KRAS_SIGNALING_UP
57332	CBX8	chromobox homolog 8				HALLMARK_KRAS_SIGNALING_UP
2571	GAD1	glutamate decarboxylase 1 (brain, 67kDa)
2672	GFI1	growth factor independent 1 transcription repressor
3195	TLX1	T-cell leukemia homeobox 1
2049	EPHB3	EPH receptor B3
977	CD151	CD151 molecule (Raph blood group)
7106	TSPAN4	tetraspanin 4
9184	BUB3	budding uninhibited by benzimidazoles 3 homolog (yeast)
2778	GNAS	GNAS complex locus
81029	WNT5B	wingless-type MMTV integration site family, member 5B
100124700	HOTAIR	HOX transcript antisense RNA (non-protein coding)
10297	APC2	adenomatosis polyposis coli 2
10633	RASL10A	RAS-like, family 10, member A
10634	GAS2L1	growth arrest-specific 2 like 1
10793	ZNF273	zinc finger protein 273
148223	C19orf25	chromosome 19 open reading frame 25
149775	GNAS-AS1	GNAS antisense RNA 1 (non-protein coding)
1745	DLX1	distal-less homeobox 1
1746	DLX2	distal-less homeobox 2
1749	DLX5	distal-less homeobox 5
1820	ARID3A	AT rich interactive domain 3A (BRIGHT-like)
1879	EBF1	early B-cell factor 1
23314	SATB2	SATB homeobox 2
26153	KIF26A	kinesin family member 26A
2762	GMDS	GDP-mannose 4,6-dehydratase
283229	EFCAB4A	EF-hand calcium binding domain 4A
285987	DLX6-AS1	DLX6 antisense RNA 1 (non-protein coding)
2902	GRIN1	glutamate receptor, ionotropic, N-methyl D-aspartate 1
29882	ANAPC2	anaphase promoting complex subunit 2
30812	SOX8	SRY (sex determining region Y)-box 8
3167	HMX2	H6 family homeobox 2
3196	TLX2	T-cell leukemia homeobox 2
3200	HOXA3	homeobox A3
3201	HOXA4	homeobox A4
3236	HOXD10	homeobox D10
3238	HOXD12	homeobox D12
4010	LMX1B	LIM homeobox transcription factor 1, beta
404217	CTXN1	cortexin 1
4883	NPR3	natriuretic peptide receptor C/guanylate cyclase C (atrionatriuretic peptide receptor C)
51299	NRN1	neuritin 1
51319	RSRC1	arginine/serine-rich coiled-coil 1
5156	PDGFRA	platelet-derived growth factor receptor, alpha polypeptide
5307	PITX1	paired-like homeodomain 1
5441	POLR2L	polymerase (RNA) II (DNA directed) polypeptide L, 7.6kDa
5454	POU3F2	POU class 3 homeobox 2
5455	POU3F3	POU class 3 homeobox 3
55083	KIF26B	kinesin family member 26B
5609	MAP2K7	mitogen-activated protein kinase kinase 7
6209	RPS15	ribosomal protein S15
64427	TTC31	tetratricopeptide repeat domain 31
64788	LMF1	lipase maturation factor 1
64847	SPATA20	spermatogenesis associated 20
6618	SNAPC2	small nuclear RNA activating complex, polypeptide 2, 45kDa
7546	ZIC2	Zic family member 2
775	CACNA1C	calcium channel, voltage-dependent, L type, alpha 1C subunit
83595	SOX7	SRY (sex determining region Y)-box 7
84627	ZNF469	zinc finger protein 469
84634	KISS1R	KISS1 receptor
84759	PCGF1	polycomb group ring finger 1
84939	MUM1	melanoma associated antigen (mutated) 1
85416	ZIC5	Zic family member 5
85474	LBX2	ladybird homeobox 2
9480	ONECUT2	one cut homeobox 2
