## Supplemental_Table7_BroadH3K27me3_Shortening_Lengthening for "Bivalent and Broad Chromatin Domains Regulate Pro-metastatic Drivers in Melanoma"

### Sheet: BRAF_H3K27me3_Lengthening
BRAF	PeakLength	Melanocyte	PeakLength	Difference
HOXC13	122412	HOXC13	19617	102795
HOXC13-AS	122412	HOXC13-AS	19617	102795
HOTAIR	122412	HOTAIR	23294	99118
HOXC11	122412	HOXC11	23294	99118
HOXC12	122412	HOXC12	23294	99118
RBBP8NL	79530	RBBP8NL	1471	78059
LCN9	76382	LCN9	1912	74470
SOHLH1	76382	SOHLH1	2099	74283
KCNT1	76382	KCNT1	4427	71955
CACNA1H	74379	CACNA1H	7251	67128
MROH5	63173	MROH5	2410	60763
RPL7P3	71726	RPL7P3	11547	60179
C20orf166	71726	C20orf166	13770	57956
C20orf166-AS1	71726	C20orf166-AS1	13770	57956
MIR1-1	71726	MIR1-1	13770	57956
MIR133A2	71726	MIR133A2	13770	57956
GATA5	79530	GATA5	22171	57359
KIF26A	66675	KIF26A	10583	56092
SCUBE1	72204	SCUBE1	17006	55198
BMP7	55174	BMP7	5726	49448
PLCH2	51786	PLCH2	4934	46852
SSTR5	51257	SSTR5	6187	45070
SSTR5-AS1	51257	SSTR5-AS1	6187	45070
MIR4686	46660	MIR4686	2308	44352
TH	46660	TH	3542	43118
FENDRR	50001	FENDRR	10563	39438
HOXD-AS1	40149	HOXD-AS1	1286	38863
EVX2	48013	EVX2	11070	36943
SLC17A9	38151	SLC17A9	1511	36640
PAX5	52776	PAX5	19018	33758
BHLHE23	38151	BHLHE23	4504	33647
LY6H	39476	LY6H	7341	32135
C1QTNF8	35401	C1QTNF8	3858	31543
HOXD3	40149	HOXD3	9273	30876
HOXD4	40149	HOXD4	9273	30876
MIR10B	40149	MIR10B	9273	30876
CNTFR	40260	CNTFR	9634	30626
NTNG2	31519	NTNG2	3946	27573
IGF2	46660	IGF2	19924	26736
IGF2-AS	46660	IGF2-AS	19924	26736
INS	46660	INS	19924	26736
INS-IGF2	46660	INS-IGF2	19924	26736
MIR483	46660	MIR483	19924	26736
LINC00982	50542	LINC00982	24092	26450
PRDM16	50542	PRDM16	24092	26450
GALNT9	32242	GALNT9	6641	25601
LINC00029	38520	LINC00029	13556	24964
LINC01056	38520	LINC01056	13556	24964
C1orf222	28614	C1orf222	4205	24409
SULT4A1	29430	SULT4A1	5266	24164
PRKCZ	28614	PRKCZ	4522	24092
GABRD	28614	GABRD	5062	23552
KCNQ2	42918	KCNQ2	19599	23319
FOXF1	50001	FOXF1	27674	22327
HOXA10	34924	HOXA10	13986	20938
HOXA11	34924	HOXA11	13986	20938
HOXA11-AS	34924	HOXA11-AS	13986	20938
GPR123	24062	GPR123	3158	20904
HDHD1P2	31665	HDHD1P2	11373	20292
TCHH	31665	TCHH	11373	20292
UNCX	55469	UNCX	35238	20231
C19orf81	20136	C19orf81	265	19871
SYT3	20136	SYT3	265	19871
C1orf61	25688	C1orf61	5877	19811
MIR9-1	25688	MIR9-1	5877	19811
NPTX1	19730	NPTX1	1138	18592
SAMD11	28833	SAMD11	10971	17862
ST8SIA2	21100	ST8SIA2	3363	17737
ASPG	25224	ASPG	7594	17630
MIR203	25224	MIR203	7594	17630
ARC	19860	ARC	2602	17258
NKX2-1	26598	NKX2-1	9514	17084
NKX2-1-AS1	26598	NKX2-1-AS1	9514	17084
SFTA3	26598	SFTA3	9514	17084
NTRK3	18352	NTRK3	1437	16915
NTRK3-AS1	18352	NTRK3-AS1	1437	16915
KCND3	24533	KCND3	7676	16857
ENGASE	31601	ENGASE	15823	15778
RBFOX3	31601	RBFOX3	15823	15778
SHANK1	20136	SHANK1	4563	15573
CHRNA4	30119	CHRNA4	15345	14774
ADAMTS2	18624	ADAMTS2	4220	14404
DLX1	32131	DLX1	17805	14326
DLX2	32131	DLX2	17805	14326
METAP1D	32131	METAP1D	17805	14326
C1QL2	21189	C1QL2	7498	13691
RN7SL468P	21189	RN7SL468P	7498	13691
C5orf38	26520	C5orf38	12999	13521
IRX2	26520	IRX2	12999	13521
DRGX	20547	DRGX	7175	13372
EMX1	26814	EMX1	13518	13296
SHANK2	15997	SHANK2	2789	13208
FGF3	22955	FGF3	10024	12931
HOTTIP	26720	HOTTIP	13986	12734
HOXA13	26720	HOXA13	13986	12734
CRMP1	22086	CRMP1	10083	12003
FAM195B	12559	FAM195B	822	11737
CRYBA2	26636	CRYBA2	15466	11170
FEV	26636	FEV	15466	11170
LINC00608	26636	LINC00608	15466	11170
MIR375	26636	MIR375	15466	11170
C17orf102	22292	C17orf102	11142	11150
TMEM132E	22292	TMEM132E	11142	11150
RSPO1	19752	RSPO1	8623	11129
PRMT8	19307	PRMT8	8521	10786
GDNF	12908	GDNF	2244	10664
GDNF-AS1	12908	GDNF-AS1	2244	10664
BARHL2	29595	BARHL2	19025	10570
SLC6A3	18070	SLC6A3	7641	10429
LHX3	31121	LHX3	20893	10228

### Sheet: RAS_H3K27me3_Lengthening
NRAS	PeakLength	Melanocyte	PeakLength	Difference
RBBP8NL	87660	RBBP8NL	1471	86189
GATA5	87660	GATA5	22171	65489
EEF1A2	66419	EEF1A2	3994	62425
KIF26A	71231	KIF26A	10583	60648
PABPN1L	50686	PABPN1L	3493	47193
KRTAP5-11	49020	KRTAP5-11	2062	46958
KCNQ2	66419	KCNQ2	19599	46820
DNAJB8	53874	DNAJB8	7659	46215
DNAJB8-AS1	53874	DNAJB8-AS1	7659	46215
PRKCZ	50105	PRKCZ	4522	45583
GABRD	50105	GABRD	5062	45043
CBFA2T3	50686	CBFA2T3	5762	44924
CNPY1	50971	CNPY1	6986	43985
ANO1	49996	ANO1	8402	41594
ANO1-AS2	49996	ANO1-AS2	8402	41594
RNU6-1175P	49996	RNU6-1175P	8402	41594
MPPED1	50459	MPPED1	9453	41006
C1QTNF8	44282	C1QTNF8	3858	40424
GALNT9	44942	GALNT9	6641	38301
MIR4298	37819	MIR4298	1374	36445
FENDRR	45410	FENDRR	10563	34847
ST8SIA2	37955	ST8SIA2	3363	34592
LSP1	37819	LSP1	3999	33820
SYT8	37819	SYT8	3999	33820
TNNI2	37819	TNNI2	3999	33820
CYP46A1	35268	CYP46A1	1555	33713
EML1	35268	EML1	1676	33592
TH	34591	TH	3542	31049
SCUBE1	47094	SCUBE1	17006	30088
KIF1A	29628	KIF1A	977	28651
CACNA1H	33521	CACNA1H	7251	26270
MIR200A	27100	MIR200A	2744	24356
MIR200B	27100	MIR200B	2744	24356
MIR429	27100	MIR429	2744	24356
TTLL10	27100	TTLL10	2744	24356
TTLL10-AS1	27100	TTLL10-AS1	2744	24356
WNT7B	39596	WNT7B	15580	24016
LINC00505	26413	LINC00505	2424	23989
EPPK1	27381	EPPK1	3903	23478
MUC5B	26102	MUC5B	2762	23340
INHBB	32642	INHBB	9925	22717
IQSEC3	23692	IQSEC3	1181	22511
C20orf195	24342	C20orf195	2916	21426
PTK6	24342	PTK6	2916	21426
SRMS	24342	SRMS	2916	21426
ZNF469	23562	ZNF469	3136	20426
COX6B1P2	22371	COX6B1P2	1982	20389
HOXB13	22371	HOXB13	1982	20389
MIR3185	22371	MIR3185	1982	20389
PRAC1	22371	PRAC1	1982	20389
PRAC2	22371	PRAC2	1982	20389
TNNT3	24030	TNNT3	3792	20238
TMPRSS6	21999	TMPRSS6	1865	20134
NKX2-1	29169	NKX2-1	9514	19655
NKX2-1-AS1	29169	NKX2-1-AS1	9514	19655
SFTA3	29169	SFTA3	9514	19655
GATA2	53874	GATA2	34363	19511
MOV10L1	20959	MOV10L1	1760	19199
FAM163B	24014	FAM163B	5190	18824
ENGASE	33847	ENGASE	15823	18024
RBFOX3	33847	RBFOX3	15823	18024
FOXF1	45410	FOXF1	27674	17736
ADCY1	20574	ADCY1	2982	17592
CD300LD	18441	CD300LD	911	17530
SHANK2	19831	SHANK2	2789	17042
SECTM1	17542	SECTM1	516	17026
RAC2	17507	RAC2	496	17011
BRSK2	18958	BRSK2	2585	16373
SLC6A3	23871	SLC6A3	7641	16230
CSF2RB	18132	CSF2RB	1958	16174
CACNA1B	21327	CACNA1B	5258	16069
KLK1	22352	KLK1	6535	15817
KLK15	22352	KLK15	6535	15817
PRSS16	24501	PRSS16	8700	15801
WNT3A	23765	WNT3A	8518	15247
HTR3A	17575	HTR3A	2357	15218
SCRT2	20709	SCRT2	5833	14876
SRXN1	20709	SRXN1	5833	14876
CRTAC1	18169	CRTAC1	3462	14707
IGF2	34591	IGF2	19924	14667
IGF2-AS	34591	IGF2-AS	19924	14667
INS	34591	INS	19924	14667
INS-IGF2	34591	INS-IGF2	19924	14667
MIR483	34591	MIR483	19924	14667
MLC1	20959	MLC1	6403	14556
HMCN2	17682	HMCN2	3155	14527
NTN1	21129	NTN1	6626	14503
SMTNL2	18216	SMTNL2	3719	14497
TXNP4	18216	TXNP4	3719	14497
TMEM132E	25459	TMEM132E	11142	14317
MEIS3	19389	MEIS3	5292	14097
SLC8A2	19389	SLC8A2	5292	14097
C2CD4C	15513	C2CD4C	1470	14043
FAM195B	14854	FAM195B	822	14032
ZBTB16	22390	ZBTB16	8977	13413
CACNG4	19415	CACNG4	6113	13302
ATP8B3	14420	ATP8B3	1210	13210
SARDH	19364	SARDH	6270	13094
GPC1	15975	GPC1	2882	13093
MIR149	15975	MIR149	2882	13093
GRM6	16181	GRM6	3095	13086
SAMD11	23978	SAMD11	10971	13007
PLCH2	17483	PLCH2	4934	12549
KLHDC4	15018	KLHDC4	2648	12370
FLT4	15772	FLT4	3437	12335
H19	16787	H19	4548	12239
MRPL23-AS1	16787	MRPL23-AS1	4548	12239
SMARCD3	13179	SMARCD3	1122	12057
MUC4	13361	MUC4	1365	11996
HNRNPA1P1	13439	HNRNPA1P1	1460	11979
SLIT1	12899	SLIT1	930	11969
RNU1-80P	13228	RNU1-80P	1263	11965
SHC2	15513	SHC2	3623	11890
PHKBP2	29169	PHKBP2	17352	11817
FAM19A5	13570	FAM19A5	1836	11734
RP1L1	14573	RP1L1	2992	11581
PDGFB	18161	PDGFB	6649	11512
SLC13A5	12314	SLC13A5	921	11393
SCRT1	11975	SCRT1	746	11229
ALOX5	12529	ALOX5	1346	11183
GRIK4	11851	GRIK4	830	11021
SPEG	15605	SPEG	4671	10934
SEZ6	11150	SEZ6	394	10756
ANGPT4	11906	ANGPT4	1213	10693
FDXR	14098	FDXR	3540	10558
GRIN2C	14098	GRIN2C	3540	10558
NTRK1	12828	NTRK1	2387	10441
CRYBA2	25898	CRYBA2	15466	10432
FEV	25898	FEV	15466	10432
LINC00608	25898	LINC00608	15466	10432
MIR375	25898	MIR375	15466	10432
MIR5008	16223	MIR5008	5856	10367
WNT9A	16223	WNT9A	5856	10367
GMPPA	15605	GMPPA	5386	10219
MIR378I	11878	MIR378I	1719	10159
TNFRSF13C	11878	TNFRSF13C	1719	10159
ONECUT3	39056	ONECUT3	28899	10157
POM121L2	12719	POM121L2	2570	10149
HK3	12050	HK3	1959	10091
OSBP2	12059	OSBP2	1988	10071

### Sheet: WT_H3K27me3_Lengthening
WT	PeakLength	Melanocyte	PeakLength	Difference
RPL7P3	56537	RPL7P3	11547	44990
MROH5	46203	MROH5	2410	43793
C20orf166	56537	C20orf166	13770	42767
C20orf166-AS1	56537	C20orf166-AS1	13770	42767
MIR1-1	56537	MIR1-1	13770	42767
MIR133A2	56537	MIR133A2	13770	42767
C1QTNF8	41709	C1QTNF8	3858	37851
CACNA1H	36959	CACNA1H	7251	29708
EEF1A2	31656	EEF1A2	3994	27662
C14orf180	27657	C14orf180	3115	24542
SLC6A19	33578	SLC6A19	9708	23870
BHLHE23	28256	BHLHE23	4504	23752
MIR200A	23564	MIR200A	2744	20820
MIR200B	23564	MIR200B	2744	20820
MIR429	23564	MIR429	2744	20820
TTLL10	23564	TTLL10	2744	20820
TTLL10-AS1	23564	TTLL10-AS1	2744	20820
CRMP1	30379	CRMP1	10083	20296
DNAJB8	26306	DNAJB8	7659	18647
DNAJB8-AS1	26306	DNAJB8-AS1	7659	18647
KCNQ2	38153	KCNQ2	19599	18554
SSTR5	24436	SSTR5	6187	18249
SSTR5-AS1	24436	SSTR5-AS1	6187	18249
NTNG2	21757	NTNG2	3946	17811
LY6H	25033	LY6H	7341	17692
LINC00617	18501	LINC00617	3428	15073
SECTM1	15358	SECTM1	516	14842
SUSD4	17812	SUSD4	2985	14827
CHRNA4	29995	CHRNA4	15345	14650
PPP2R2C	24384	PPP2R2C	10249	14135
ENGASE	29685	ENGASE	15823	13862
RBFOX3	29685	RBFOX3	15823	13862
NPTX1	14863	NPTX1	1138	13725
MFSD4	15251	MFSD4	1668	13583
RNU2-19P	15251	RNU2-19P	1668	13583
CD7	15358	CD7	2018	13340
FAM195B	14084	FAM195B	822	13262
PGLYRP4	14259	PGLYRP4	1084	13175
S100A9	14259	S100A9	1084	13175
SAMD11	23954	SAMD11	10971	12983
SHANK2	14807	SHANK2	2789	12018
SFRP1	13133	SFRP1	1596	11537
LINC00686	12633	LINC00686	1319	11314
NTSR1	12633	NTSR1	1319	11314
CACNA1B	16139	CACNA1B	5258	10881
FENDRR	21286	FENDRR	10563	10723
RHBDL3	12341	RHBDL3	2187	10154

### Sheet: BRAF_H3K27me3_Shortening
BRAF	PeakLength	Melanocyte	PeakLength	Difference
ZIC1	2387		38389	36002
ZIC4	2387		38389	36002
IRX4	3453		22618	19165
SIX1	3650		22545	18895
WT1	3297		20940	17643
WT1-AS	3297		20940	17643
MEIS2	3965		21129	17164
KRTAP10-12	4036		21175	17139
GATA2	17270		34363	17093
ISL1	3336		19306	15970
PTF1A	3843		17985	14142
EHBP1	2985		16142	13157
OTX1	2985		16142	13157
UTF1	3391		16012	12621
DMRTA2	3307		15653	12346
VAX1	3388		15549	12161
RBFOX3	3776		15823	12047
POU3F2	3833		15537	11704
KRTAP10-12	9671		21175	11504
KRTAP10-13P	9671		21175	11504
TSPEAR	9671		21175	11504
GPRIN2	3561		14905	11344
MECOM	3467		14807	11340
CYP26B1	19430		30717	11287
HRH3	3576		14006	10430
MIR4456	3914		14183	10269

### Sheet: RAS_H3K27me3_Shortening
NRAS	PeakLength	Melanocyte	PeakLength	Difference
GATA4	2230	GATA4	54879	52649
HOXD10	3441	HOXD10	46616	43175
HOXD11	3441	HOXD11	46616	43175
HOXD12	3441	HOXD12	46616	43175
HOXD13	6168	HOXD13	46616	40448
ZIC4-AS1	596	ZIC4-AS1	38389	37793
ZIC1	1668	ZIC1	38389	36721
ZIC4	1668	ZIC4	38389	36721
ZIC5	1152	ZIC5	36532	35380
ZIC2	1701	ZIC2	36532	34831
HAND2-AS1	3583	HAND2-AS1	37754	34171
HAND2	3764	HAND2	37754	33990
LINC00554	2970	LINC00554	36532	33562
TLX1	941	TLX1	31796	30855
LINC01096	1748	LINC01096	30872	29124
NKX3-2	1748	NKX3-2	30872	29124
GATA3	4517	GATA3	32090	27573
C5orf66	3451	C5orf66	30489	27038
SIM2	2903	SIM2	29639	26736
LBX1-AS1	766	LBX1-AS1	27061	26295
SIM1	865	SIM1	26312	25447
TLX1	6787	TLX1	31796	25009
TLX1NB	6787	TLX1NB	31796	25009
ONECUT1	970	ONECUT1	25528	24558
LINC00925	3788	LINC00925	28240	24452
EMX2OS	2073	EMX2OS	26298	24225
TBX3	2550	TBX3	25848	23298
FOXC1	2366	FOXC1	25061	22695
FOXA1	3159	FOXA1	25828	22669
TTC6	3159	TTC6	25828	22669
DMRT3	939	DMRT3	23497	22558
LINC00982	2412	LINC00982	24092	21680
HOTAIR	1680	HOTAIR	23294	21614
HOXC11	1680	HOXC11	23294	21614
CYP26B1	9184	CYP26B1	30717	21533
GSTM3P1	765	GSTM3P1	22087	21322
NKX2-2	765	NKX2-2	22087	21322
NKX2-2-AS1	765	NKX2-2-AS1	22087	21322
GATA6	658	GATA6	21498	20840
RNU6-702P	658	RNU6-702P	21498	20840
GATA6-AS1	789	GATA6-AS1	21498	20709
MEIS2	475	MEIS2	21129	20654
SIX1	2926	SIX1	22545	19619
HOXC12	3743	HOXC12	23294	19551
WT1-AS	1805	WT1-AS	20940	19135
SP9	2788	SP9	21861	19073
OTX2	2696	OTX2	21654	18958
OTX2-AS1	2696	OTX2-AS1	21654	18958
RN7SL461P	2696	RN7SL461P	21654	18958
EBF3	1019	EBF3	19659	18640
PRDM13	3325	PRDM13	21691	18366
SIX3	2824	SIX3	21098	18274
SIX3-AS1	2824	SIX3-AS1	21098	18274
KRTAP10-12	3010	KRTAP10-12	21175	18165
TSPEAR	3286	TSPEAR	21175	17889
PAX1	2623	PAX1	20431	17808
BARHL2	1490	BARHL2	19025	17535
LINC01081	2399	LINC01081	19904	17505
LINC00391	3190	LINC00391	20625	17435
SOX21	3190	SOX21	20625	17435
SOX21-AS1	3190	SOX21-AS1	20625	17435
GDF6	2592	GDF6	19851	17259
RNF220	949	RNF220	18127	17178
DMRT2	2092	DMRT2	19201	17109
ISL1	2215	ISL1	19306	17091
PAX6	24159	PAX6	41212	17053
RCN1	24159	RCN1	41212	17053
SRCIN1	1188	SRCIN1	18177	16989
CIR1	5427	CIR1	21861	16434
WT1	4682	WT1	20940	16258
RN7SL272P	2695	RN7SL272P	18569	15874
URAD	2695	URAD	18569	15874
AATF	1695	AATF	17393	15698
LHX1	1695	LHX1	17393	15698
TRABD2B	1152	TRABD2B	16688	15536
FOXB1	1951	FOXB1	17337	15386
CBX8	3912	CBX8	19176	15264
DLX2	2586	DLX2	17805	15219
RPL7AP33	3531	RPL7AP33	18700	15169
LMX1A	924	LMX1A	15926	15002
LINC01143	3352	LINC01143	18350	14998
VAX2	3352	VAX2	18350	14998
PAX5	4071	PAX5	19018	14947
SATB2	2068	SATB2	16914	14846
SATB2-AS1	2068	SATB2-AS1	16914	14846
LINC00608	643	LINC00608	15466	14823
EHBP1	1420	EHBP1	16142	14722
OTX1	1420	OTX1	16142	14722
CBX8	4466	CBX8	19176	14710
POU3F2	827	POU3F2	15537	14710
SLC4A10	2209	SLC4A10	16816	14607
TBR1	2209	TBR1	16816	14607
C3orf72	1617	C3orf72	16003	14386
FOXL2	1617	FOXL2	16003	14386
DLX6	2516	DLX6	16784	14268
DLX6-AS1	2516	DLX6-AS1	16784	14268
DLX6-AS2	2516	DLX6-AS2	16784	14268
CHAT	3182	CHAT	17220	14038
NEUROG3	743	NEUROG3	14746	14003
SCUBE1	3240	SCUBE1	17006	13766
OSR2	3307	OSR2	16983	13676
STK3	3307	STK3	16983	13676
FEV	1792	FEV	15466	13674
MECOM	1198	MECOM	14807	13609
PRDM6	4581	PRDM6	18182	13601
LHX4	1574	LHX4	15131	13557
WNT7B	2023	WNT7B	15580	13557
COMP	1809	COMP	15200	13391
CCNO	1037	CCNO	14273	13236
MCIDAS	1037	MCIDAS	14273	13236
SP9	8721	SP9	21861	13140
NR5A2	2341	NR5A2	15454	13113
RNU6-570P	2341	RNU6-570P	15454	13113
HOTTIP	971	HOTTIP	13986	13015
HOXA13	971	HOXA13	13986	13015
ISL2	1883	ISL2	14822	12939
VAX1	2701	VAX1	15549	12848
PAX9	3458	PAX9	16305	12847
DLX4	1329	DLX4	14006	12677
RNU6-1313P	1329	RNU6-1313P	14006	12677
GPRIN2	2353	GPRIN2	14905	12552
UTF1	3477	UTF1	16012	12535
CDH22	1688	CDH22	14181	12493
SLFN12L	2460	SLFN12L	14933	12473
CHD5	1472	CHD5	13931	12459
C1orf53	3137	C1orf53	15517	12380
LHX9	3137	LHX9	15517	12380
DMRTA2	3416	DMRTA2	15653	12237
RPL24P2	990	RPL24P2	12946	11956
HCN4	2047	HCN4	13519	11472
SLC9A3	2854	SLC9A3	14183	11329
SP6	801	SP6	12077	11276
BARHL1	3655	BARHL1	14906	11251
LINC00237	1816	LINC00237	12946	11130
MIR3663	1735	MIR3663	12824	11089
CRLF1	2174	CRLF1	13228	11054
TMEM59L	2174	TMEM59L	13228	11054
KRTAP10-12	10288	KRTAP10-12	21175	10887
KRTAP10-13P	10288	KRTAP10-13P	21175	10887
TSPEAR	10288	TSPEAR	21175	10887
FLI1	1835	FLI1	12572	10737
SENCR	1835	SENCR	12572	10737
DBX1	3556	DBX1	14237	10681
ESPN	638	ESPN	11187	10549
BTNL9	696	BTNL9	10994	10298
ARAP1	946	ARAP1	11240	10294
C14orf39	696	C14orf39	10943	10247
LHX6	1857	LHX6	12076	10219
HRH3	3789	HRH3	14006	10217
NRXN2	1246	NRXN2	11446	10200
CPLX1	1419	CPLX1	11558	10139
EBF4	2634	EBF4	12664	10030

### Sheet: WT_H3K27me3_Shortening
WT	PeakLength	Melanocyte	PeakLength	Difference
GATA4	1108		54879	53771
HOXD10	3653		46616	42963
HOXD11	3653		46616	42963
HOXD12	3653		46616	42963
LMX1B	1197		39224	38027
HAND2	2324		37754	35430
HAND2-AS1	2324		37754	35430
ZIC4	3087		38389	35302
ZIC4-AS1	3087		38389	35302
LHX2	613		34516	33903
LINC01158	1421		33626	32205
POU3F3	1421		33626	32205
LINC01159	2954		33626	30672
LINC01096	1495		30872	29377
NKX3-2	1495		30872	29377
PAX2	3851		33191	29340
TLX1	3398		31796	28398
TLX1NB	3398		31796	28398
FOXF1	2019		27674	25655
PAX6	17775		41212	23437
RCN1	17775		41212	23437
SIM1	3628		26312	22684
HOTAIR	675		23294	22619
HOXC11	675		23294	22619
EMX2	3863		26298	22435
EMX2OS	3863		26298	22435
SIX1	808		22545	21737
GMDS	4078		25061	20983
LINC01158	12766		33626	20860
POU3F3	12766		33626	20860
GATA3	11884		32090	20206
GATA3-AS1	11884		32090	20206
DMRT3	3306		23497	20191
MEIS2	1294		21129	19835
KRTAP10-13P	1726		21175	19449
SIX3	1792		21098	19306
SIX3-AS1	1792		21098	19306
WT1	1647		20940	19293
WT1-AS	1647		20940	19293
KRTAP10-12	2095		21175	19080
PAX1	1495		20431	18936
TSPEAR	2305		21175	18870
IRX4	3883		22618	18735
PRDM13	3203		21691	18488
EBF3	1279		19659	18380
LINC00391	2249		20625	18376
RN7SL585P	2249		20625	18376
SOX21	2249		20625	18376
TLX3	3305		21664	18359
C5orf66	12655		30489	17834
PITX1	12655		30489	17834
DMRT2	1497		19201	17704
IRX1	2584		19469	16885
HLA-AS1	3864		20741	16877
HLX	3864		20741	16877
CBX8	2312		19176	16864
FOXA1	9232		25828	16596
TTC6	9232		25828	16596
PHKBP2	874		17352	16478
EN1	17326		33516	16190
PDX1	1638		17557	15919
PDX1-AS1	1638		17557	15919
AATF	1864		17393	15529
LHX1	1864		17393	15529
NAV2	2705		18084	15379
TRABD2B	1392		16688	15296
NR5A2	609		15454	14845
SATB2	2131		16914	14783
SATB2-AS1	2131		16914	14783
SRCIN1	3405		18177	14772
NEUROG1	3799		18537	14738
PAX5	4736		19018	14282
MSX1	8703		22976	14273
ONECUT2	8563		22777	14214
KRTAP10-12	7103		21175	14072
KRTAP10-13P	7103		21175	14072
TSPEAR	7103		21175	14072
VAX1	1530		15549	14019
RBFOX3	2018		15823	13805
SCUBE1	3209		17006	13797
C3orf72	2544		16003	13459
FOXL2	2544		16003	13459
PRDM13	8418		21691	13273
SLC32A1	1550		14807	13257
DLX4	793		14006	13213
RNU6-1313P	910		14006	13096
CDX2	5642		18569	12927
MECOM	1944		14807	12863
FOXB2	2082		14825	12743
LINC00261	624		13173	12549
LMX1A	3387		15926	12539
LHX9	3260		15517	12257
LINC00599	3629		15738	12109
DMRTA2	3681		15653	11972
FCF1P6	3681		15653	11972
T	530		12194	11664
TBX1	7730		19172	11442
CDX2	7237		18569	11332
SLFN12L	3937		14933	10996
CPLX1	849		11558	10709
ESPN	621		11187	10566
TNFRSF25	621		11187	10566
CDH22	3659		14181	10522
MIR4456	3840		14183	10343
SLC9A3	3840		14183	10343
PAX5	8794		19018	10224
PAX1	10348		20431	10083
